# Microbial species exist and are maintained by ecological cohesiveness coupled to high homologous recombination

**DOI:** 10.1101/2024.05.25.595874

**Authors:** Roth E. Conrad, Catherine E. Brink, Tomeu Viver, Luis M. Rodriguez-R, Borja Aldeguer-Riquelme, Janet K. Hatt, Stephanus N. Venter, Rudolf Amann, Ramon Rossello-Mora, Konstantinos T. Konstantinidis

## Abstract

Recent analyses of metagenomes and genomes have revealed that microbial communities are predominantly composed of persistent, sequence-discrete species and intraspecies units (genomovars). To advance the species concept the underlying genetic or ecological mechanisms that maintain these discrete units need to be elucidated. By analyzing closely related isolate genomes from the same or related samples we show that high ecological cohesiveness coupled to frequent-enough and unbiased (i.e., not selection driven) horizontal gene flow, mediated by homologous recombination, often underlie these diversity patterns. Ecological cohesiveness was inferred based on higher similarity in abundance patterns of genomes of the same vs. different units, while recombination frequency was shown to have two times or more impact on sequence evolution than point mutation. Therefore, our results represent a departure compared to previous models of microbial speciation that invoke either ecology or selection-driven recombination, but not their synergistic effect, as the mechanism of unit cohesion. These results were observed in both *Salinibacter ruber*, an environmental halophilic organism, and *Escherichia coli*, the model gut-associated organism and an opportunistic pathogen, indicating that they may be more broadly applicable to the microbial world. Therefore, our results have strong implications for how to identify and regulate microbial species and genomovars of clinical or environmental importance and answer an important question for microbiology: what a species is.

**SIGNIFICANCE:** A highly pressing issue to resolve toward advancing the species concept for microbes (i.e., “what a species is”) is to elucidate the underlying mechanisms for creating and maintaining species- and intraspecies-level gaps in diversity, or simply “clusters”. In this study, we provide a novel methodology and the appropriate data to elucidate these mechanisms, and thus provide a mechanistic explanation of how the evolution of species- and strain-level clusters takes place. Specifically, our results show that several bacteria may be evolving and speciating much more sexually than previously thought, even under conditions of no strong positive selection for DNA exchange (i.e., neutral conditions). These results have major implications for better understanding and modeling microbial diversity on the planet.
