## Supplementary material for "Microbial species exist and are maintained by ecological cohesiveness coupled to high homologous recombination": Sup. File 1

### Sheet: Salruber
Assembly Accession	Organism Name	ANI Phylogroup	Genomovar	Genome name	Location	Project
GCF_943908205.1	Salinibacter ruber	C	1	FV16	Fuerteventura	BioProject PRJEB45291
GCF_943908155.1	Salinibacter ruber	F	33	FV18	Fuerteventura	BioProject PRJEB45291
GCF_943908165.1	Salinibacter ruber	C	1	FV23	Fuerteventura	BioProject PRJEB45291
GCF_943908125.1	Salinibacter ruber	C	1	FV30	Fuerteventura	BioProject PRJEB45291
GCF_943908285.1	Salinibacter ruber	C	1	FV35	Fuerteventura	BioProject PRJEB45291
GCF_943908225.1	Salinibacter ruber	A	36	FV4	Fuerteventura	BioProject PRJEB45291
GCF_943908185.1	Salinibacter ruber	B	34	FV41	Fuerteventura	BioProject PRJEB45291
GCF_943908275.1	Salinibacter ruber	B	35	FV43	Fuerteventura	BioProject PRJEB45291
GCF_943908195.1	Salinibacter ruber	A	5	FV5	Fuerteventura	BioProject PRJEB45291
GCF_943908085.1	Salinibacter ruber	E	37	FV53	Fuerteventura	BioProject PRJEB45291
GCF_943908255.1	Salinibacter ruber	D	4	FV55	Fuerteventura	BioProject PRJEB45291
GCF_943908265.1	Salinibacter ruber	C	1	FV6	Fuerteventura	BioProject PRJEB45291
GCF_943908215.1	Salinibacter ruber	A	6	FV60	Fuerteventura	BioProject PRJEB45291
GCF_943908175.1	Salinibacter ruber	C	1	FV66	Fuerteventura	BioProject PRJEB45291
GCF_943908115.1	Salinibacter ruber	A	5	FV67	Fuerteventura	BioProject PRJEB45291
GCF_943908105.1	Salinibacter ruber	C	1	FV68	Fuerteventura	BioProject PRJEB45291
GCF_943908135.1	Salinibacter ruber	C	1	FV69	Fuerteventura	BioProject PRJEB45291
GCF_943908145.1	Salinibacter ruber	D	4	FV70	Fuerteventura	BioProject PRJEB45291
GCF_943908305.1	Salinibacter ruber	C	1	FV73	Fuerteventura	BioProject PRJEB45291
GCF_943908245.1	Salinibacter ruber	A	6	FV8	Fuerteventura	BioProject PRJEB45291
GCF_003491425.1	Salinibacter ruber	E	16	M1	Other
GCF_000013045.1	Salinibacter ruber DSM 13855	A	5	M31	Other
GCF_000090405.2	Salinibacter ruber M8	D	38	M8	Other
GCA_905335855.1	Salinibacter ruber	A	39	MLCM02	Majorca	BioProject PRJEB27680; Conrad et. al. (2021)
GCA_905335875.1	Salinibacter ruber	A	3	MLCM05	Majorca	BioProject PRJEB27680; Conrad et. al. (2021)
GCA_905335895.1	Salinibacter ruber	D	40	MLCM06	Majorca	BioProject PRJEB27680; Conrad et. al. (2021)
GCA_905335885.1	Salinibacter ruber	A	41	MLCM07	Majorca	BioProject PRJEB27680; Conrad et. al. (2021)
GCA_905335925.1	Salinibacter ruber	D	42	MLCM08	Majorca	BioProject PRJEB27680; Conrad et. al. (2021)
GCA_905335905.1	Salinibacter ruber	A	17	MLCM09	Majorca	BioProject PRJEB27680; Conrad et. al. (2021)
GCA_905335915.1	Salinibacter ruber	A	43	MLCM10	Majorca	BioProject PRJEB27680; Conrad et. al. (2021)
GCA_905335935.1	Salinibacter ruber	F	44	MLCM11	Majorca	BioProject PRJEB27680; Conrad et. al. (2021)
GCA_905335955.1	Salinibacter ruber	A	45	MLCM12	Majorca	BioProject PRJEB27680; Conrad et. al. (2021)
GCA_905335945.1	Salinibacter ruber	E	46	MLCZ03	Majorca	BioProject PRJEB27680; Conrad et. al. (2021)
GCA_905335965.1	Salinibacter ruber	A	7	MLCZ04	Majorca	BioProject PRJEB27680; Conrad et. al. (2021)
GCA_905335985.1	Salinibacter ruber	A	18	MLCZ05	Majorca	BioProject PRJEB27680; Conrad et. al. (2021)
GCA_905335975.1	Salinibacter ruber	A	17	MLCZ13	Majorca	BioProject PRJEB27680; Conrad et. al. (2021)
GCA_905336025.1	Salinibacter ruber	F	8	MLCZ20	Majorca	BioProject PRJEB27680; Conrad et. al. (2021)
GCA_905336015.1	Salinibacter ruber	E	47	MLCZ22	Majorca	BioProject PRJEB27680; Conrad et. al. (2021)
GCA_905336045.1	Salinibacter ruber	F	19	MLCZ27	Majorca	BioProject PRJEB27680; Conrad et. al. (2021)
GCA_905336065.1	Salinibacter ruber	A	48	MLCZ29	Majorca	BioProject PRJEB27680; Conrad et. al. (2021)
GCA_905336075.1	Salinibacter ruber	A	49	MLCZ30	Majorca	BioProject PRJEB27680; Conrad et. al. (2021)
GCA_905336125.1	Salinibacter ruber	A	9	MLCZ31	Majorca	BioProject PRJEB27680; Conrad et. al. (2021)
GCA_905336085.1	Salinibacter ruber	A	7	MLCZ32	Majorca	BioProject PRJEB27680; Conrad et. al. (2021)
GCA_905336095.1	Salinibacter ruber	F	50	MLCZ34	Majorca	BioProject PRJEB27680; Conrad et. al. (2021)
GCA_905336105.1	Salinibacter ruber	E	20	MLCZ35	Majorca	BioProject PRJEB27680; Conrad et. al. (2021)
GCA_905336115.1	Salinibacter ruber	E	51	MLCZ36	Majorca	BioProject PRJEB27680; Conrad et. al. (2021)
GCA_905336135.1	Salinibacter ruber	E	52	MLCZ37	Majorca	BioProject PRJEB27680; Conrad et. al. (2021)
GCA_905336175.1	Salinibacter ruber	F	13	MLDD02	Majorca	BioProject PRJEB27680; Conrad et. al. (2021)
GCA_905336195.1	Salinibacter ruber	C	53	MLDD03	Majorca	BioProject PRJEB27680; Conrad et. al. (2021)
GCA_905336185.1	Salinibacter ruber	A	54	MLDD05	Majorca	BioProject PRJEB27680; Conrad et. al. (2021)
GCA_905336155.1	Salinibacter ruber	F	13	MLDD07	Majorca	BioProject PRJEB27680; Conrad et. al. (2021)
GCA_905336165.1	Salinibacter ruber	A	55	MLDM01	Majorca	BioProject PRJEB27680; Conrad et. al. (2021)
GCA_905336265.1	Salinibacter ruber	D	10	MLDM02	Majorca	BioProject PRJEB27680; Conrad et. al. (2021)
GCA_905336225.1	Salinibacter ruber	A	56	MLDM03	Majorca	BioProject PRJEB27680; Conrad et. al. (2021)
GCA_905336215.1	Salinibacter ruber	A	57	MLDM04	Majorca	BioProject PRJEB27680; Conrad et. al. (2021)
GCA_905336235.1	Salinibacter ruber	E	16	MLDM05	Majorca	BioProject PRJEB27680; Conrad et. al. (2021)
GCA_905336275.1	Salinibacter ruber	A	58	MLDM06	Majorca	BioProject PRJEB27680; Conrad et. al. (2021)
GCA_905336255.1	Salinibacter ruber	F	14	MLDM07	Majorca	BioProject PRJEB27680; Conrad et. al. (2021)
GCA_905336245.1	Salinibacter ruber	F	8	MLDM08	Majorca	BioProject PRJEB27680; Conrad et. al. (2021)
GCA_905336205.1	Salinibacter ruber	A	59	MLDM09	Majorca	BioProject PRJEB27680; Conrad et. al. (2021)
GCA_905336285.1	Salinibacter ruber	A	60	MLDM10	Majorca	BioProject PRJEB27680; Conrad et. al. (2021)
GCA_905336305.1	Salinibacter ruber	D	61	MLDM11	Majorca	BioProject PRJEB27680; Conrad et. al. (2021)
GCA_905336345.1	Salinibacter ruber	D	62	MLDM12	Majorca	BioProject PRJEB27680; Conrad et. al. (2021)
GCA_905336335.1	Salinibacter ruber	D	10	MLDM13	Majorca	BioProject PRJEB27680; Conrad et. al. (2021)
GCA_905336315.1	Salinibacter ruber	D	63	MLDM15	Majorca	BioProject PRJEB27680; Conrad et. al. (2021)
GCA_905336295.1	Salinibacter ruber	E	64	MLDM16	Majorca	BioProject PRJEB27680; Conrad et. al. (2021)
GCA_905336325.1	Salinibacter ruber	A	65	MLDM17	Majorca	BioProject PRJEB27680; Conrad et. al. (2021)
GCA_905336395.1	Salinibacter ruber	A	66	MLDM18	Majorca	BioProject PRJEB27680; Conrad et. al. (2021)
GCA_905336385.1	Salinibacter ruber	F	21	MLDM19	Majorca	BioProject PRJEB27680; Conrad et. al. (2021)
GCA_905336365.1	Salinibacter ruber	F	21	MLDM20	Majorca	BioProject PRJEB27680; Conrad et. al. (2021)
GCA_905336355.1	Salinibacter ruber	F	22	MLDZ01	Majorca	BioProject PRJEB27680; Conrad et. al. (2021)
GCA_905336375.1	Salinibacter ruber	A	67	MLDZ02	Majorca	BioProject PRJEB27680; Conrad et. al. (2021)
GCA_905336465.1	Salinibacter ruber	F	68	MLDZ05	Majorca	BioProject PRJEB27680; Conrad et. al. (2021)
GCA_905336435.1	Salinibacter ruber	F	69	MLDZ06	Majorca	BioProject PRJEB27680; Conrad et. al. (2021)
GCA_905336475.1	Salinibacter ruber	F	19	MLDZ07	Majorca	BioProject PRJEB27680; Conrad et. al. (2021)
GCA_905336455.1	Salinibacter ruber	F	15	MLDZ09	Majorca	BioProject PRJEB27680; Conrad et. al. (2021)
GCA_905336405.1	Salinibacter ruber	F	70	MLDZ10	Majorca	BioProject PRJEB27680; Conrad et. al. (2021)
GCA_905336445.1	Salinibacter ruber	F	71	MLDZ11	Majorca	BioProject PRJEB27680; Conrad et. al. (2021)
GCA_905336505.1	Salinibacter ruber	F	14	MLDZ12	Majorca	BioProject PRJEB27680; Conrad et. al. (2021)
GCA_905336485.1	Salinibacter ruber	A	72	MLSM02	Majorca	BioProject PRJEB27680; Conrad et. al. (2021)
GCA_905336545.1	Salinibacter ruber	A	73	MLSM03	Majorca	BioProject PRJEB27680; Conrad et. al. (2021)
GCA_905336515.1	Salinibacter ruber	C	74	MLSM04	Majorca	BioProject PRJEB27680; Conrad et. al. (2021)
GCA_905336535.1	Salinibacter ruber	A	75	MLSM05	Majorca	BioProject PRJEB27680; Conrad et. al. (2021)
GCA_905336525.1	Salinibacter ruber	E	20	MLSM06	Majorca	BioProject PRJEB27680; Conrad et. al. (2021)
GCA_905336495.1	Salinibacter ruber	A	76	MLSM09	Majorca	BioProject PRJEB27680; Conrad et. al. (2021)
GCA_905336555.1	Salinibacter ruber	A	77	MLSM10	Majorca	BioProject PRJEB27680; Conrad et. al. (2021)
GCA_905336595.1	Salinibacter ruber	A	78	MLSM11	Majorca	BioProject PRJEB27680; Conrad et. al. (2021)
GCA_905336565.1	Salinibacter ruber	A	23	MLSM12	Majorca	BioProject PRJEB27680; Conrad et. al. (2021)
GCA_905336585.1	Salinibacter ruber	F	22	MLSM14	Majorca	BioProject PRJEB27680; Conrad et. al. (2021)
GCA_905336575.1	Salinibacter ruber	A	24	MLSM15	Majorca	BioProject PRJEB27680; Conrad et. al. (2021)
GCA_905336635.1	Salinibacter ruber	A	24	MLSM16	Majorca	BioProject PRJEB27680; Conrad et. al. (2021)
GCA_905336665.1	Salinibacter ruber	F	15	MLSZ03	Majorca	BioProject PRJEB27680; Conrad et. al. (2021)
GCA_905336625.1	Salinibacter ruber	D	79	MLSZ05	Majorca	BioProject PRJEB27680; Conrad et. al. (2021)
GCA_905336605.1	Salinibacter ruber	D	25	MLSZ07	Majorca	BioProject PRJEB27680; Conrad et. al. (2021)
GCA_905336645.1	Salinibacter ruber	A	23	MLSZ10	Majorca	BioProject PRJEB27680; Conrad et. al. (2021)
GCA_905336655.1	Salinibacter ruber	F	80	MLSZ11	Majorca	BioProject PRJEB27680; Conrad et. al. (2021)
GCA_905336615.1	Salinibacter ruber	A	81	MLSZ12	Majorca	BioProject PRJEB27680; Conrad et. al. (2021)
GCA_905336675.1	Salinibacter ruber	D	4	MLSZ13	Majorca	BioProject PRJEB27680; Conrad et. al. (2021)
GCA_905336745.1	Salinibacter ruber	F	14	MLSZ14	Majorca	BioProject PRJEB27680; Conrad et. al. (2021)
GCA_905336755.1	Salinibacter ruber	F	82	MLSZ16	Majorca	BioProject PRJEB27680; Conrad et. al. (2021)
GCA_905336705.1	Salinibacter ruber	D	83	MLUM03	Majorca	BioProject PRJEB27680; Conrad et. al. (2021)
GCA_905336775.1	Salinibacter ruber	E	84	MLUM04	Majorca	BioProject PRJEB27680; Conrad et. al. (2021)
GCA_905336765.1	Salinibacter ruber	F	85	MLUM07	Majorca	BioProject PRJEB27680; Conrad et. al. (2021)
GCA_905336685.1	Salinibacter ruber	F	26	MLUM08	Majorca	BioProject PRJEB27680; Conrad et. al. (2021)
GCA_905336715.1	Salinibacter ruber	A	9	MLUM09	Majorca	BioProject PRJEB27680; Conrad et. al. (2021)
GCA_905336725.1	Salinibacter ruber	A	7	MLUM10	Majorca	BioProject PRJEB27680; Conrad et. al. (2021)
GCA_905336695.1	Salinibacter ruber	A	86	MLUM12	Majorca	BioProject PRJEB27680; Conrad et. al. (2021)
GCA_905336875.1	Salinibacter ruber	F	15	MLUW01	Majorca	BioProject PRJEB27680; Conrad et. al. (2021)
GCA_905336845.1	Salinibacter ruber	F	8	MLUW02	Majorca	BioProject PRJEB27680; Conrad et. al. (2021)
GCA_905336865.1	Salinibacter ruber	A	87	MLUW03	Majorca	BioProject PRJEB27680; Conrad et. al. (2021)
GCA_905336815.1	Salinibacter ruber	D	4	MLUW05	Majorca	BioProject PRJEB27680; Conrad et. al. (2021)
GCA_905336855.1	Salinibacter ruber	E	88	MLUW06	Majorca	BioProject PRJEB27680; Conrad et. al. (2021)
GCA_905336805.1	Salinibacter ruber	A	3	MLUW07	Majorca	BioProject PRJEB27680; Conrad et. al. (2021)
GCA_905336825.1	Salinibacter ruber	D	89	MLUW08	Majorca	BioProject PRJEB27680; Conrad et. al. (2021)
GCA_905336785.1	Salinibacter ruber	F	90	MLUW09	Majorca	BioProject PRJEB27680; Conrad et. al. (2021)
GCA_905336795.1	Salinibacter ruber	A	18	MLUW10	Majorca	BioProject PRJEB27680; Conrad et. al. (2021)
GCA_905336835.1	Salinibacter ruber	F	13	MLUZ01	Majorca	BioProject PRJEB27680; Conrad et. al. (2021)
GCA_905336895.1	Salinibacter ruber	A	7	MLUZ02	Majorca	BioProject PRJEB27680; Conrad et. al. (2021)
GCA_905336915.1	Salinibacter ruber	A	91	MLUZ03	Majorca	BioProject PRJEB27680; Conrad et. al. (2021)
GCA_905336935.1	Salinibacter ruber	F	92	MLUZ04	Majorca	BioProject PRJEB27680; Conrad et. al. (2021)
GCA_905336945.1	Salinibacter ruber	A	93	MLUZ05	Majorca	BioProject PRJEB27680; Conrad et. al. (2021)
GCA_905336965.1	Salinibacter ruber	D	94	MLUZ08	Majorca	BioProject PRJEB27680; Conrad et. al. (2021)
GCA_905336905.1	Salinibacter ruber	F	95	MLUZ09	Majorca	BioProject PRJEB27680; Conrad et. al. (2021)
GCA_905336885.1	Salinibacter ruber	A	11	MLUZ11	Majorca	BioProject PRJEB27680; Conrad et. al. (2021)
GCA_905336955.1	Salinibacter ruber	A	96	MLUZ15	Majorca	BioProject PRJEB27680; Conrad et. al. (2021)
GCF_003290325.1	Salinibacter ruber	A	97	P13	Other
GCF_003491185.1	Salinibacter ruber	F	26	P18	Other
GCF_947077775.1	Salinibacter pepae	X	98	pepae	Other
GCF_003491205.1	Salinibacter ruber	A	99	RM158	Other
GCF_024807435.1	Salinibacter ruber	D	100	SP2001	Santa Pola	DOE GEBA V; proposal DOI: 10.46936/10.25585/6000107
GCF_024808405.1	Salinibacter ruber	E	101	SP2008	Santa Pola	DOE GEBA V; proposal DOI: 10.46936/10.25585/6000107
GCF_024808065.1	Salinibacter ruber	A	102	SP2014	Santa Pola	DOE GEBA V; proposal DOI: 10.46936/10.25585/6000107
GCF_024808115.1	Salinibacter ruber	A	3	SP2015	Santa Pola	DOE GEBA V; proposal DOI: 10.46936/10.25585/6000107
GCF_024808175.1	Salinibacter ruber	F	103	SP2016A	Santa Pola	DOE GEBA V; proposal DOI: 10.46936/10.25585/6000107
GCF_024806815.1	Salinibacter ruber	B	27	SP2016B	Santa Pola	DOE GEBA V; proposal DOI: 10.46936/10.25585/6000107
GCF_024806735.1	Salinibacter ruber	E	2	SP2017	Santa Pola	DOE GEBA V; proposal DOI: 10.46936/10.25585/6000107
GCF_024808995.1	Salinibacter ruber	E	104	SP2020	Santa Pola	DOE GEBA V; proposal DOI: 10.46936/10.25585/6000107
GCF_024807255.1	Salinibacter ruber	E	105	SP2022	Santa Pola	DOE GEBA V; proposal DOI: 10.46936/10.25585/6000107
GCF_024807315.1	Salinibacter ruber	F	106	SP2024	Santa Pola	DOE GEBA V; proposal DOI: 10.46936/10.25585/6000107
GCF_024809025.1	Salinibacter ruber	E	107	SP2027	Santa Pola	DOE GEBA V; proposal DOI: 10.46936/10.25585/6000107
GCF_024807275.1	Salinibacter ruber	B	12	SP2031	Santa Pola	DOE GEBA V; proposal DOI: 10.46936/10.25585/6000107
GCF_024808215.1	Salinibacter ruber	B	27	SP2032	Santa Pola	DOE GEBA V; proposal DOI: 10.46936/10.25585/6000107
GCF_024806515.1	Salinibacter ruber	F	8	SP2501	Santa Pola	DOE GEBA V; proposal DOI: 10.46936/10.25585/6000107
GCF_024808315.1	Salinibacter ruber	D	28	SP2502	Santa Pola	DOE GEBA V; proposal DOI: 10.46936/10.25585/6000107
GCF_024808295.1	Salinibacter ruber	A	11	SP2507	Santa Pola	DOE GEBA V; proposal DOI: 10.46936/10.25585/6000107
GCF_024809755.1	Salinibacter ruber	B	108	SP2509	Santa Pola	DOE GEBA V; proposal DOI: 10.46936/10.25585/6000107
GCF_024807065.1	Salinibacter ruber	D	28	SP2511	Santa Pola	DOE GEBA V; proposal DOI: 10.46936/10.25585/6000107
GCF_024807055.1	Salinibacter ruber	B	109	SP2512	Santa Pola	DOE GEBA V; proposal DOI: 10.46936/10.25585/6000107
GCF_024808535.1	Salinibacter ruber	B	110	SP2517	Santa Pola	DOE GEBA V; proposal DOI: 10.46936/10.25585/6000107
GCF_024808355.1	Salinibacter ruber	A	111	SP2519	Santa Pola	DOE GEBA V; proposal DOI: 10.46936/10.25585/6000107
GCF_014197235.1	Salinibacter ruber	B	112	SP2521	Santa Pola	DOE GEBA V; proposal DOI: 10.46936/10.25585/6000107
GCF_024808335.1	Salinibacter ruber	D	10	SP3002	Santa Pola	DOE GEBA V; proposal DOI: 10.46936/10.25585/6000107
GCF_024806915.1	Salinibacter ruber	A	3	SP3008	Santa Pola	DOE GEBA V; proposal DOI: 10.46936/10.25585/6000107
GCF_024806885.1	Salinibacter ruber	B	12	SP3012	Santa Pola	DOE GEBA V; proposal DOI: 10.46936/10.25585/6000107
GCF_024809515.1	Salinibacter ruber	A	113	SP3014	Santa Pola	DOE GEBA V; proposal DOI: 10.46936/10.25585/6000107
GCF_024806995.1	Salinibacter ruber	E	2	SP3015	Santa Pola	DOE GEBA V; proposal DOI: 10.46936/10.25585/6000107
GCF_024807455.1	Salinibacter ruber	A	5	SP3018	Santa Pola	DOE GEBA V; proposal DOI: 10.46936/10.25585/6000107
GCF_024806955.1	Salinibacter ruber	E	2	SP3019	Santa Pola	DOE GEBA V; proposal DOI: 10.46936/10.25585/6000107
GCF_024808135.1	Salinibacter ruber	A	114	SP3020	Santa Pola	DOE GEBA V; proposal DOI: 10.46936/10.25585/6000107
GCF_024809725.1	Salinibacter ruber	A	6	SP3021A	Santa Pola	DOE GEBA V; proposal DOI: 10.46936/10.25585/6000107
GCF_024807095.1	Salinibacter ruber	A	115	SP3021B	Santa Pola	DOE GEBA V; proposal DOI: 10.46936/10.25585/6000107
GCF_024809615.1	Salinibacter ruber	A	11	SP3022	Santa Pola	DOE GEBA V; proposal DOI: 10.46936/10.25585/6000107
GCF_024807525.1	Salinibacter ruber	D	116	SP3023	Santa Pola	DOE GEBA V; proposal DOI: 10.46936/10.25585/6000107
GCF_024808775.1	Salinibacter ruber	D	117	SP3026	Santa Pola	DOE GEBA V; proposal DOI: 10.46936/10.25585/6000107
GCF_024809675.1	Salinibacter ruber	B	118	SP3027	Santa Pola	DOE GEBA V; proposal DOI: 10.46936/10.25585/6000107
GCF_024809985.1	Salinibacter ruber	D	10	SP3028	Santa Pola	DOE GEBA V; proposal DOI: 10.46936/10.25585/6000107
GCF_024810035.1	Salinibacter ruber	E	2	SP3029	Santa Pola	DOE GEBA V; proposal DOI: 10.46936/10.25585/6000107
GCF_024808715.1	Salinibacter ruber	A	6	SP3030	Santa Pola	DOE GEBA V; proposal DOI: 10.46936/10.25585/6000107
GCF_024809635.1	Salinibacter ruber	E	119	SP3031	Santa Pola	DOE GEBA V; proposal DOI: 10.46936/10.25585/6000107
GCF_024810015.1	Salinibacter ruber	A	11	SP3033	Santa Pola	DOE GEBA V; proposal DOI: 10.46936/10.25585/6000107
GCF_024808395.1	Salinibacter ruber	A	9	SP3037	Santa Pola	DOE GEBA V; proposal DOI: 10.46936/10.25585/6000107
GCF_024807465.1	Salinibacter ruber	E	29	SP3038	Santa Pola	DOE GEBA V; proposal DOI: 10.46936/10.25585/6000107
GCF_024807395.1	Salinibacter ruber	B	12	SP3039	Santa Pola	DOE GEBA V; proposal DOI: 10.46936/10.25585/6000107
GCF_024807015.1	Salinibacter ruber	E	120	SP3042	Santa Pola	DOE GEBA V; proposal DOI: 10.46936/10.25585/6000107
GCF_024806695.1	Salinibacter ruber	B	121	SP3044	Santa Pola	DOE GEBA V; proposal DOI: 10.46936/10.25585/6000107
GCF_024806685.1	Salinibacter ruber	E	30	SP3045	Santa Pola	DOE GEBA V; proposal DOI: 10.46936/10.25585/6000107
GCF_024806675.1	Salinibacter ruber	E	29	SP3046	Santa Pola	DOE GEBA V; proposal DOI: 10.46936/10.25585/6000107
GCF_024806775.1	Salinibacter ruber	A	31	SP3047	Santa Pola	DOE GEBA V; proposal DOI: 10.46936/10.25585/6000107
GCF_024808855.1	Salinibacter ruber	E	2	SP3048	Santa Pola	DOE GEBA V; proposal DOI: 10.46936/10.25585/6000107
GCF_024808095.1	Salinibacter ruber	A	32	SP3049	Santa Pola	DOE GEBA V; proposal DOI: 10.46936/10.25585/6000107
GCF_024807415.1	Salinibacter ruber	B	122	SP3051	Santa Pola	DOE GEBA V; proposal DOI: 10.46936/10.25585/6000107
GCF_024808275.1	Salinibacter ruber	E	30	SP3052	Santa Pola	DOE GEBA V; proposal DOI: 10.46936/10.25585/6000107
GCF_024808235.1	Salinibacter ruber	D	25	SP3053	Santa Pola	DOE GEBA V; proposal DOI: 10.46936/10.25585/6000107
GCF_024806525.1	Salinibacter ruber	B	12	SP3057	Santa Pola	DOE GEBA V; proposal DOI: 10.46936/10.25585/6000107
GCF_024809575.1	Salinibacter ruber	A	123	SP3059	Santa Pola	DOE GEBA V; proposal DOI: 10.46936/10.25585/6000107
GCF_024809545.1	Salinibacter ruber	A	32	SP3060	Santa Pola	DOE GEBA V; proposal DOI: 10.46936/10.25585/6000107
GCF_024808015.1	Salinibacter ruber	E	124	SP3063	Santa Pola	DOE GEBA V; proposal DOI: 10.46936/10.25585/6000107
GCF_024809115.1	Salinibacter ruber	A	9	SP3071	Santa Pola	DOE GEBA V; proposal DOI: 10.46936/10.25585/6000107
GCF_024809285.1	Salinibacter ruber	F	125	SP3080	Santa Pola	DOE GEBA V; proposal DOI: 10.46936/10.25585/6000107
GCF_024809085.1	Salinibacter ruber	E	2	SP3081	Santa Pola	DOE GEBA V; proposal DOI: 10.46936/10.25585/6000107
GCF_003491385.1	Salinibacter ruber	D	126	SP38	Other	DOE GEBA V; proposal DOI: 10.46936/10.25585/6000108
GCF_003491405.1	Salinibacter ruber	A	127	SP73	Other	DOE GEBA V; proposal DOI: 10.46936/10.25585/6000109
	*The Salinibacter ruber Santa Pola genomes reported here were sequenced as part of the GEBA V project

### Sheet: Ecoli
Assembly Accession	Organism Name	Phylogroup	Genomovar
GCA_013582235.1	E. coli	B1	g48
GCA_013592195.1	E. coli	E	g22		*g00 denotes singleton genomovars (i.e. genomovars with only 1 genome represented in this dataset)
GCA_013596065.1	E. coli	A	g59
GCA_013601135.1	E. coli	B1	g30
GCA_013602835.1	E. coli	G	g18
GCA_013725375.1	E. coli	B2	g00
GCA_013725775.1	E. coli	B1	g46
GCA_013726815.1	E. coli	B2	g15
GCA_013727075.1	E. coli	B1	g30
GCA_013727815.1	E. coli	A	g57
GCA_013728735.1	E. coli	D	g00
GCA_013729295.1	E. coli	A	g00
GCA_013729535.1	E. coli	B2	g13
GCA_013730915.1	E. coli	B2	g00
GCA_013731515.1	E. coli	B2	g13
GCA_013732175.1	E. coli	B2	g13
GCA_013735655.1	E. coli	A	g51
GCA_013739975.1	E. coli	A	g00
GCA_013740395.1	E. coli	A	g57
GCA_013741635.1	E. coli	D	g20
GCA_013741855.1	E. coli	B1	g49
GCA_013742135.1	E. coli	B1	g49
GCA_013742835.1	E. coli	A	g51
GCA_013744185.1	E. coli	A	g52
GCA_013745955.1	E. coli	B1	g00
GCA_013746875.1	E. coli	A	g52
GCA_013748455.1	E. coli	B2	g13
GCA_013748665.1	E. coli	B2	g13
GCA_013749295.1	E. coli	B2	g13
GCA_013749975.1	E. coli	B1	g00
GCA_013750375.1	E. coli	C	g00
GCA_013750815.1	E. coli	B2	g15
GCA_013751075.1	E. coli	B2	g13
GCA_013751495.1	E. coli	B1	g00
GCA_013752075.1	E. coli	B1	g37
GCA_013752295.1	E. coli	C	g50
GCA_013782445.1	E. coli	B2	g14
GCA_013783465.1	E. coli	B1	g00
GCA_013783685.1	E. coli	A	g00
GCA_013783905.1	E. coli	B2	g00
GCA_013784085.1	E. coli	B1	g00
GCA_013785265.1	E. coli	B2	g15
GCA_013785465.1	E. coli	B1	g00
GCA_013785665.1	E. coli	B1	g40
GCA_013785825.1	E. coli	B1	g30
GCA_013786125.1	E. coli	D	g00
GCA_013786165.1	E. coli	D	g00
GCA_013786185.1	E. coli	cladeII	g00
GCA_013786785.1	E. coli	D	g00
GCA_013789905.1	E. coli	A	g00
GCA_013790145.1	E. coli	A	g53
GCA_013790245.1	E. coli	F	g00
GCA_013790285.1	E. coli	B2	g00
GCA_013790405.1	E. coli	B2	g00
GCA_013790635.1	E. coli	B1	g41
GCA_013791815.1	E. coli	B1	g00
GCA_013791985.1	E. coli	A	g00
GCA_013795065.1	E. coli	A	g53
GCA_013795285.1	E. coli	B2	g00
GCA_013795545.1	E. coli	B2	g13
GCA_013795795.1	E. coli	B2	g13
GCA_013796065.1	E. coli	B2	g14
GCA_013797045.1	E. coli	B1	g30
GCA_013797825.1	E. coli	B1	g49
GCA_013798625.1	E. coli	B2	g13
GCA_013799025.1	E. coli	B1	g41
GCA_013799205.1	E. coli	B2	g16
GCA_013799505.1	E. coli	B1	g44
GCA_013799665.1	E. coli	B1	g00
GCA_013800125.1	E. coli	G	g18
GCA_013800705.1	E. coli	D	g21
GCA_013801205.1	E. coli	B1	g00
GCA_013802065.1	E. coli	A	g00
GCA_013802345.1	E. coli	A	g00
GCA_013802585.1	E. coli	A	g69
GCA_013802865.1	E. coli	A	g69
GCA_013803045.1	E. coli	A	g69
GCA_013803305.1	E. coli	A	g00
GCA_013803545.1	E. coli	A	g58
GCA_013803745.1	E. coli	B2	g17
GCA_013803905.1	E. coli	B2	g17
GCA_013804065.1	E. coli	B2	g17
GCA_013804245.1	E. coli	A	g58
GCA_013804445.1	E. coli	A	g56
GCA_013804645.1	E. coli	B2	g17
GCA_013804865.1	E. coli	B2	g17
GCA_013805085.1	E. coli	B1	g34
GCA_013805285.1	E. coli	B2	g17
GCA_013805505.1	E. coli	A	g58
GCA_013805885.1	E. coli	B1	g00
GCA_013806085.1	E. coli	E	g26
GCA_013806305.1	E. coli	A	g56
GCA_013806525.1	E. coli	E	g26
GCA_013806725.1	E. coli	A	g00
GCA_013806925.1	E. coli	E	g26
GCA_013811655.1	E. coli	A	g56
GCA_013812015.1	E. coli	A	g00
GCA_013812225.1	E. coli	A	g54
GCA_013812425.1	E. coli	B1	g45
GCA_013812575.1	E. coli	E	g00
GCA_013812745.1	E. coli	B1	g00
GCA_013813585.1	E. coli	B1	g30
GCA_013813735.1	E. coli	B1	g33
GCA_013813895.1	E. coli	B1	g33
GCA_013814055.1	E. coli	B1	g00
GCA_013814285.1	E. coli	E	g27
GCA_013814665.1	E. coli	B1	g30
GCA_013814885.1	E. coli	A	g00
GCA_013815235.1	E. coli	D	g00
GCA_013815445.1	E. coli	B1	g47
GCA_013815865.1	E. coli	B1	g00
GCA_013816045.1	E. coli	B2	g17
GCA_013816205.1	E. coli	A	g00
GCA_013816945.1	E. coli	B1	g34
GCA_013817105.1	E. coli	A	g00
GCA_013817315.1	E. coli	D	g20
GCA_013817505.1	E. coli	F	g12
GCA_013817645.1	E. coli	A	g00
GCA_013817865.1	E. coli	E	g00
GCA_013818065.1	E. coli	A	g00
GCA_013818265.1	E. coli	A	g00
GCA_013818475.1	E. coli	A	g00
GCA_013818685.1	E. coli	B1	g30
GCA_013818885.1	E. coli	A	g68
GCA_013819805.1	E. coli	B1	g00
GCA_013819985.1	E. coli	B1	g44
GCA_013820695.1	E. coli	E	g00
GCA_013821045.1	E. coli	A	g00
GCA_013821185.1	E. coli	A	g00
GCA_013821385.1	E. coli	E	g00
GCA_013821835.1	E. coli	A	g00
GCA_013821965.1	E. coli	A	g00
GCA_013822225.1	E. coli	A	g66
GCA_013822325.1	E. coli	A	g66
GCA_013822435.1	E. coli	B1	g30
GCA_013822575.1	E. coli	A	g00
GCA_013823125.1	E. coli	F	g19
GCA_013823335.1	E. coli	B2	g00
GCA_013823545.1	E. coli	B1	g30
GCA_013823705.1	E. coli	B1	g46
GCA_013823865.1	E. coli	B1	g37
GCA_013823975.1	E. coli	B1	g45
GCA_013824185.1	E. coli	B2	g00
GCA_013824345.1	E. coli	A	g00
GCA_013824535.1	E. coli	B1	g33
GCA_013824695.1	E. coli	A	g68
GCA_013824825.1	E. coli	A	g59
GCA_013824985.1	E. coli	A	g59
GCA_013825245.1	E. coli	A	g54
GCA_013825525.1	E. coli	A	g54
GCA_013826725.1	E. coli	B1	g40
GCA_013827205.1	E. coli	B2	g16
GCA_013827445.1	E. coli	B1	g40
GCA_013827685.1	E. coli	B1	g40
GCA_013827905.1	E. coli	E	g24
GCA_013828065.1	E. coli	B1	g40
GCA_013828205.1	E. coli	B1	g40
GCA_013828415.1	E. coli	B2	g16
GCA_013828815.1	E. coli	B2	g16
GCA_013828985.1	E. coli	A	g67
GCA_013829445.1	E. coli	A	g00
GCA_013829665.1	E. coli	E	g28
GCA_013829905.1	E. coli	A	g00
GCA_013830125.1	E. coli	A	g67
GCA_013830345.1	E. coli	A	g69
GCA_013830545.1	E. coli	A	g69
GCA_013830785.1	E. coli	G	g18
GCA_013831005.1	E. coli	A	g00
GCA_013831265.1	E. coli	A	g54
GCA_013831545.1	E. coli	A	g60
GCA_013831785.1	E. coli	A	g60
GCA_013831995.1	E. coli	A	g60
GCA_013832285.1	E. coli	A	g00
GCA_013832525.1	E. coli	A	g60
GCA_013832805.1	E. coli	A	g60
GCA_013832965.1	E. coli	A	g60
GCA_013833155.1	E. coli	B1	g00
GCA_013833345.1	E. coli	E	g25
GCA_013833585.1	E. coli	B1	g30
GCA_013833805.1	E. coli	Unknown	g29
GCA_013833985.1	E. coli	B1	g00
GCA_013834305.1	E. coli	B1	g00
GCA_013834965.1	E. coli	E	g28
GCA_013835205.1	E. coli	B1	g00
GCA_013835405.1	E. coli	E	g00
GCA_013835585.1	E. coli	B1	g00
GCA_013835785.1	E. coli	B1	g34
GCA_013835945.1	E. coli	D	g00
GCA_013836945.1	E. coli	F	g19
GCA_013837165.1	E. coli	B1	g36
GCA_013837385.1	E. coli	B1	g44
GCA_013837545.1	E. coli	B1	g36
GCA_013837755.1	E. coli	B1	g00
GCA_013838005.1	E. coli	E	g00
GCA_013883175.1	E. coli	B2	g16
GCA_013883375.1	E. coli	B1	g30
GCA_013883815.1	E. coli	B1	g30
GCA_013884015.1	E. coli	B1	g30
GCA_013884255.1	E. coli	B1	g00
GCA_013884475.1	E. coli	A	g63
GCA_013884735.1	E. coli	B1	g47
GCA_013884935.1	E. coli	B1	g30
GCA_013885155.1	E. coli	B1	g00
GCA_013885335.1	E. coli	B1	g30
GCA_013885595.1	E. coli	A	g63
GCA_013885915.1	E. coli	B2	g16
GCA_013886475.1	E. coli	E	g26
GCA_013886595.1	E. coli	B1	g30
GCA_013886735.1	E. coli	D	g00
GCA_013886795.1	E. coli	B1	g31
GCA_013886835.1	E. coli	B1	g00
GCA_013887055.1	E. coli	B1	g31
GCA_013887315.1	E. coli	E	g27
GCA_013887475.1	E. coli	E	g26
GCA_013887755.1	E. coli	B1	g00
GCA_013888015.1	E. coli	B1	g00
GCA_013888235.1	E. coli	B1	g00
GCA_013888395.1	E. coli	E	g27
GCA_013888615.1	E. coli	B2	g17
GCA_013888815.1	E. coli	B2	g17
GCA_013889215.1	E. coli	Unknown	g29
GCA_013889395.1	E. coli	B2	g17
GCA_013889615.1	E. coli	E	g25
GCA_013890055.1	E. coli	A	g00
GCA_013890395.1	E. coli	B1	g30
GCA_013890795.1	E. coli	A	g65
GCA_013890995.1	E. coli	Unknown	g29
GCA_013891215.1	E. coli	A	g65
GCA_013891425.1	E. coli	B1	g44
GCA_013891675.1	E. coli	E	g00
GCA_013891895.1	E. coli	B1	g38
GCA_013892175.1	E. coli	D	g00
GCA_013892635.1	E. coli	B1	g00
GCA_013892855.1	E. coli	B1	g00
GCA_013893055.1	E. coli	B1	g30
GCA_013893255.1	E. coli	E	g00
GCA_013893495.1	E. coli	B1	g44
GCA_013893695.1	E. coli	B1	g41
GCA_013894035.1	E. coli	Unknown	g00
GCA_013894235.1	E. coli	F	g12
GCA_013894415.1	E. coli	D	g00
GCA_013894775.1	E. coli	C	g50
GCA_013894975.1	E. coli	B1	g30
GCA_013895235.1	E. coli	A	g55
GCA_013895455.1	E. coli	B1	g42
GCA_013895855.1	E. coli	A	g55
GCA_013896095.1	E. coli	A	g00
GCA_013896295.1	E. coli	A	g00
GCA_013897395.1	E. coli	B1	g35
GCA_013897915.1	E. coli	D	g00
GCA_013898135.1	E. coli	B1	g00
GCA_013898635.1	E. coli	B1	g35
GCA_013898775.1	E. coli	G	g18
GCA_013898915.1	E. coli	A	g00
GCA_013898935.1	E. coli	C	g50
GCA_013898955.1	E. coli	cladeIII	g11
GCA_013898975.1	E. coli	cladeIII	g11
GCA_013898995.1	E. coli	G	g18
GCA_013899015.1	E. coli	E	g00
GCA_013899055.1	E. coli	B1	g42
GCA_013899075.1	E. coli	A	g00
GCA_013899095.1	E. coli	E	g00
GCA_013899115.1	E. coli	B1	g00
GCA_013899145.1	E. coli	B1	g37
GCA_013899165.1	E. coli	E	g23
GCA_013899185.1	E. coli	E	g23
GCA_013899205.1	E. coli	C	g50
GCA_013899225.1	E. coli	B1	g37
GCA_013899245.1	E. coli	B1	g37
GCA_013899265.1	E. coli	A	g68
GCA_013899285.1	E. coli	E	g00
GCA_013899445.1	E. coli	E	g26
GCA_013899465.1	E. coli	A	g00
GCA_013899485.1	E. coli	B1	g30
GCA_013899525.1	E. coli	E	g00
GCA_013899545.1	E. coli	E	g25
GCA_013899585.1	E. coli	B1	g00
GCA_013899605.1	E. coli	A	g38
GCA_013899625.1	E. coli	E	g25
GCA_013899645.1	E. coli	B1	g00
GCA_013899665.1	E. coli	B1	g42
GCA_013899705.1	E. coli	B1	g30
GCA_013899725.1	E. coli	B1	g31
GCA_013899745.1	E. coli	B1	g30
GCA_013899765.1	E. coli	B1	g31
GCA_013899785.1	E. coli	E	g00
GCA_013899805.1	E. coli	B1	g30
GCA_013899825.1	E. coli	B2	g16
GCA_013899865.1	E. coli	E	g22
GCA_013899885.1	E. coli	B1	g34
GCA_013899905.1	E. coli	B1	g43
GCA_013899925.1	E. coli	B1	g00
GCA_013899945.1	E. coli	A	g00
GCA_013899965.1	E. coli	B1	g00
GCA_013899985.1	E. coli	B1	g34
GCA_013900005.1	E. coli	B1	g30
GCA_013900025.1	E. coli	E	g27
GCA_013900045.1	E. coli	A	g39
GCA_013900065.1	E. coli	B1	g41
GCA_013900085.1	E. coli	cladeI	g00
GCA_013900105.1	E. coli	A	g39
GCA_013900125.1	E. coli	B1	g48
GCA_013900145.1	E. coli	B1	g43
GCA_013900165.1	E. coli	B1	g00
GCA_013900185.1	E. coli	B1	g00
GCA_013900205.1	E. coli	B1	g30
GCA_013900225.1	E. coli	B1	g00
GCA_013900245.1	E. coli	F	g19
GCA_013900265.1	E. coli	B1	g34
GCA_013900285.1	E. coli	B1	g34
GCA_013900305.1	E. coli	B1	g34
GCA_013900325.1	E. coli	B1	g34
GCA_013900345.1	E. coli	D	g21
GCA_013921705.1	E. coli	D	g21
GCA_013921965.1	E. coli	B1	g47
GCA_013922265.1	E. coli	E	g24
GCA_013922565.1	E. coli	B1	g00
GCA_013922765.1	E. coli	B1	g43
GCA_013922965.1	E. coli	A	g69
GCA_013923405.1	E. coli	A	g64
GCA_013996575.1	E. coli	E	g22
GCA_013996855.1	E. coli	A	g00
GCA_014108885.1	E. coli	D	g21
GCA_014108905.1	E. coli	B1	g00
GCA_014108925.1	E. coli	E	g24
GCA_014108945.1	E. coli	B1	g00
GCA_014108965.1	E. coli	A	g67
GCA_014108985.1	E. coli	A	g69
GCA_014109005.1	E. coli	A	g69
GCA_014109025.1	E. coli	A	g69
GCA_014109065.1	E. coli	A	g64
GCA_014109085.1	E. coli	A	g64
GCA_014109105.1	E. coli	A	g64
GCA_014109125.1	E. coli	A	g64
GCA_014109285.1	E. coli	B1	g32
GCA_014109385.1	E. coli	B1	g31
GCA_014109545.1	E. coli	B1	g32
GCA_014109625.1	E. coli	B1	g32
GCA_014109645.1	E. coli	B1	g44
GCA_014109665.1	E. coli	B1	g44
GCA_014109685.1	E. coli	B1	g32
GCA_014794165.1	E. coli	B1	g00
GCA_013591455.1	E. fergusonii	fergusonii	g04
GCA_013596835.1	E. fergusonii	fergusonii	g07
GCA_013798785.1	E. fergusonii	fergusonii	g02
GCA_013799825.1	E. fergusonii	fergusonii	g02
GCA_013800985.1	E. fergusonii	fergusonii	g02
GCA_013801425.1	E. fergusonii	fergusonii	g01
GCA_013801845.1	E. fergusonii	fergusonii	g01
GCA_013812875.1	E. fergusonii	fergusonii	g00
GCA_013813205.1	E. fergusonii	fergusonii	g01
GCA_013813425.1	E. fergusonii	fergusonii	g02
GCA_013819085.1	E. fergusonii	fergusonii	g06
GCA_013819325.1	E. fergusonii	fergusonii	g06
GCA_013819565.1	E. fergusonii	fergusonii	g03
GCA_013820225.1	E. fergusonii	fergusonii	g03
GCA_013820465.1	E. fergusonii	fergusonii	g03
GCA_013820845.1	E. fergusonii	fergusonii	g06
GCA_013821535.1	E. fergusonii	fergusonii	g10
GCA_013822105.1	E. fergusonii	fergusonii	g08
GCA_013825725.1	E. fergusonii	fergusonii	g07
GCA_013829265.1	E. fergusonii	fergusonii	g00
GCA_013834165.1	E. fergusonii	fergusonii	g10
GCA_013834525.1	E. fergusonii	fergusonii	g04
GCA_013836325.1	E. fergusonii	fergusonii	g00
GCA_013838265.1	E. fergusonii	fergusonii	g05
GCA_013838465.1	E. fergusonii	fergusonii	g05
GCA_013886195.1	E. fergusonii	fergusonii	g09
GCA_013886335.1	E. fergusonii	fergusonii	g09
GCA_013892435.1	E. fergusonii	fergusonii	g08
GCA_013893835.1	E. fergusonii	fergusonii	g04
GCA_013894595.1	E. fergusonii	fergusonii	g00
GCA_013899685.1	E. fergusonii	fergusonii	g02
GCA_013899845.1	E. fergusonii	fergusonii	g02
GCA_013923185.1	E. fergusonii	fergusonii	g07
